# A comprehensive genetic catalog of human double-strand break repair

**DOI:** 10.1101/2024.08.03.606369

**Authors:** Ernesto López de Alba, Israel Salguero, Daniel Giménez-Llorente, Ángel Fernández-Sanromán, Ester Casajús-Pelegay, José Terrón-Bautista, Jonathan Barroso-González, Juan A. Bernal, Geoff Macintyre, Rafael Fernández-Leiro, Ana Losada, Felipe Cortés-Ledesma

## Abstract

The analysis of DNA sequence outcomes provides molecular insights into double-strand break (DSB) repair mechanisms. By employing parallel in-pool profiling of Cas9-induced indels within a genome-wide knockout library, we present a comprehensive catalog detailing how virtually every human gene influences the DSB repair process. This REPAIRome resource is validated through the identification of novel mechanisms, pathways and factors involved in DSB repair, including unexpected opposing roles for XLF and PAXX in DNA end processing, a molecular explanation for Cas9-induced multi-nucleotide insertions, the identification of HLTF as a DSB-repair factor, the involvement of the SAGA complex in microhomology-mediated end joining, and importantly, an indel mutational signature linked to VHL loss, renal carcinoma and hypoxia. Collectively, these results exemplify the potential of REPAIRome to drive future discoveries in DSB repair, CRISPR-Cas gene editing and the etiology of cancer mutational signatures.
