## Supplementary material for "A comprehensive genetic catalog of human double-strand break repair": Auxiliary Supplementary table 2

### Sheet: Metadata_hits
Protein	Distance to control	Cut1_rep1_fdr	Cut1_rep2_fdr	Correlation Cut1	Cut2_rep1_fdr	Cut2_rep2_fdr	Correlation Cut2	Cut3_rep1_fdr	Cut3_rep2_fdr	Correlation Cut3
ABCF1	5.57298	0.00243799	0.130902	0.0478166		0.363778		0.000157653	1.89703e-05	0.546062
AKAP13	5.38106	0.148046	0.0331178	0.270411	0.404519	0.0542655	0.0890906	0.00101245	0.00395092	0.764341
ALG5	6.12468		0.0226205		0.00284135	0.0162761	0.409278	2.21822e-05	0.000257824	0.41872
ALG8	5.71112	0.681912	0.15656	0.056682	2.88681e-06	0.00723279	0.412462	0.0969331	0.006323	0.423659
ANKRD32	5.61616	0.116578	0.426846	0.00836241	0.000372781	0.0157369	0.121229	1.48276e-05	0.00389825	0.440255
AP1G1	5.51303	0.315862	0.0321926	-0.0635025	0.00157463	0.00481204	0.0699719	0.00398435	0.00815464	0.305258
APTX	19.2026	2.3304e-20	2.09104e-22	0.948951	1.09528e-15	4.21657e-18	0.867789	1.85699e-06	7.55791e-07	0.904465
ARF3	5.31258	1.68311e-05	0.400739	-0.427429		0.645717		2.12166e-05	0.000677864	0.5521
ARMC5	5.38569	0.442833	0.38312	-0.0253597	0.232026	0.00372623	0.198321	2.41746e-05	0.00389825	0.637475
ASNA1	7.11491	0.458681	0.236034	0.202658	1.04234e-09	1.82536e-11	0.764682	0.000829577	0.0354497	0.65832
ASPHD1	5.21944	0.162234	0.0362262	0.124799	0.136474	0.63966	0.247294	0.00207326	0.000424483	0.394876
ATM	9.7084	0.0793752	0.00129491	0.83041	1.34353e-05	0.00131215	0.873105	2.1666e-11	2.25207e-10	0.837908
ATP2A3	5.46126	0.412067	0.706908	0.155351	0.56474	0.00128347	0.348784	0.000249252	0.00170876	0.514161
ATP5H	5.55608		0.0721714			0.220164		1.55719e-06	0.00314123	0.583573
ATP6V0C	9.15417	6.22571e-07	1.58076e-11	0.490239		1.19444e-11		2.66209e-10	8.45037e-10	0.53941
ATP6V1B2	8.62929	7.19472e-13	0.00875504	-0.1231	2.13875e-07	5.75611e-12	0.300307	0.0394398	0.0157905	0.620225
ATP6V1F	5.28878	0.460703	0.0210504	-0.138776	0.00333142	1.2709e-10	0.403564	0.0844543	0.0219133	0.248817
ATP6V1G1	6.49019	1.70113e-06	0.0326184	0.0396853	0.00391834	0.000163668	0.426852	0.000382671	1.69096e-05	0.48855
ATR	6.34643	0.129345	0.0521158	0.0357086		0.0401805		0.00201725	0.00873023	0.540755
ATRN	5.38371	0.914567	0.264431	-0.341201		0.0573265		0.000129809	0.0094972	0.67716
B3GAT3	5.91697	0.223541	0.304404	-0.383567	0.00406947	0.000975469	0.636133	0.275903	0.0550413	0.618831
BAP1	6.93254	0.000117284	0.00967835	0.295071	0.00708367	0.00227507	0.286443	1.63373e-07	3.25749e-05	0.511263
BARD1	7.00875	0.0101838	0.26853	0.341385		1.43487e-05		1.78025e-09	1.45022e-05	0.748806
BLM	5.28822	0.859607	0.0927735	0.226217	0.0240501	0.199034	0.322765	0.00261386	0.00218856	0.741679
C10orf76	6.22466	0.0197583	0.00218839	0.332993		0.000224282		0.00166443	0.00260011	0.570398
C20orf196	5.28199	0.0411803	0.332965	-0.0883921	0.857995	0.199629	0.378014	1.78657e-07	5.72679e-06	0.76462
C3orf38	7.54922	0.000145551	0.00449862	-0.130286		0.067111		0.000210246	4.05488e-05	0.605048
C9orf142	8.49479	0.0154717	0.00114321	0.845558	5.05085e-11	4.85229e-08	0.905624	6.80497e-06	3.31609e-05	0.931109
CASC5	5.88598	0.000600547	1.36996e-05	0.212866	0.0413784	0.220249	-0.186096	0.000216089	1.69096e-05	0.739556
CCDC115	6.249	0.0428696	0.00912795	0.403264	8.77472e-06	5.47583e-06	0.53107	5.47093e-06	0.00104541	0.492655
CCDC27	5.04888	0.0670204	0.710535	-0.487229	0.118502	0.79256	-0.262637	0.00215221	0.000174726	0.837407
CCDC47	5.41037	0.690403	0.290777	0.161098	6.93103e-05	0.709354	-0.0549768	0.000123466	0.00447296	0.627011
CDCA5	5.85725	4.74862e-05	0.0220017	0.0396648		0.0530747		3.6569e-08	0.000469252	0.634189
CDK12	5.13203	0.261401	0.0143019	-0.0852653	0.104508	0.0185836	0.0928538	0.00138623	1.0868e-05	0.627034
CDKN3	5.02566	0.400142	0.319915	0.428423	0.00811875	0.902555	0.0901296	2.86525e-06	0.00389825	0.573083
CHERP	7.69017	0.0148289	0.00458395	0.617858		0.00940811		0.00181609	0.000260436	0.586075
CLASP1	5.46752	0.572312	0.517348	-0.273589	0.136933	0.800285	0.0849474	0.000171576	0.00365339	0.868177
COG1	6.95385		7.08842e-05			0.0531115		0.000215631	0.00212006	0.489043
COL1A1	5.00474	0.667587	0.39616	0.041676	0.663317	0.273968	0.088262	0.000839519	3.806e-05	0.703059
CPSF6	6.38257	0.0532997	0.673645	-0.337578		0.051589		0.0024932	0.000437508	0.476526
CTC-534A2.2	5.75973	0.452935	0.114509	0.0723153	0.210857	0.581771	0.130799	1.0982e-05	0.000210743	0.689769
CUL3	7.76286	2.52888e-05	0.117664	0.934131	0.000149587	1.74726e-07	0.909256	0.00107526	0.00584252	0.918678
CWC22	5.51276	0.144348	0.180248	-0.196989	0.924311	0.000188333	0.0649019	0.000325657	0.00458048	0.733291
DCLRE1C	8.20203	0.322447	0.015274	0.335944	2.60493e-05	1.29114e-06	0.831344	9.29529e-14	2.38902e-14	0.852905
DCTN4	6.14298	0.0406768	0.36671	0.403941		0.0773228		9.74681e-06	0.000192322	0.409644
DDX5	5.33371	0.829216	0.0190141	0.318713	0.000281832	4.47933e-05	0.537508	0.00133768	0.252119	0.535006
DMAP1	9.39155	1.47417e-06	2.73485e-09	0.624546		5.8869e-12		0.000221958	8.00453e-05	0.456501
DOHH	6.33838		0.00147722			0.0149392		8.69207e-10	0.000955543	0.316282
DPF2	5.1312	0.0476582	0.0926264	-0.55812		0.174965		0.000397634	0.00798825	0.417248
DRAP1	5.78942	0.489825	0.105902	0.0762864	0.0193257	1.69879e-05	0.351611	9.82567e-06	0.00165609	0.525394
DRD5	6.31456	0.652314	2.52416e-05	-0.0291187		0.142947		2.20516e-07	7.53753e-06	0.525327
EGLN1	5.69615	0.123742	0.298351	0.347404	3.00853e-05	0.00249235	0.602162	0.556341	0.0498702	0.395972
EIF3A	6.91393	0.147309	0.0184981	0.0624512		0.504073		0.00175299	2.36639e-05	0.730936
EIF4ENIF1	6.64338	0.000129661	0.00133104	0.265263		0.101705		0.00088346	0.000860664	0.601883
EPN2	5.28193	0.343108	0.0767053	0.484086	0.342186	0.369273	0.487212	0.000615183	0.00024699	0.440305
ERCC6L2	7.94533	0.0529363	0.000739366	0.59958	3.50821e-07	2.98443e-12	0.703372	4.84077e-06	0.0104012	0.743208
ERO1L	5.33524	0.399652	3.25722e-05	0.485309		0.48621		0.000264377	0.001424	0.539044
ESCO2	5.46082	0.181558	0.743192	-0.24365		0.158231		0.000380655	0.000153034	0.607658
EXOC1	7.09058	0.000140774				9.28703e-05		4.99075e-07	0.000580172	0.437082
EXOC2	5.76172		0.000141866			0.000463646		0.00273512	0.00184412	0.523382
EXOC5	5.99935	0.0126145	0.00390453	0.169106		0.00121977		2.92732e-05	0.000334262	0.347007
EXOSC10	6.14191	0.0573652	0.0550456	0.296368		0.0555082		0.000938117	0.000359552	0.528017
EXT1	6.10892	0.00540402	0.588668	-0.280952	6.56833e-05	1.96559e-10	0.743528	0.154125	0.137204	0.733395
EXTL3	6.85734	0.636989	0.886112	-0.280562	0.00339459	6.1442e-05	0.694163	0.0768185	0.388129	0.504967
FAM129C	5.77876	0.0113656	0.285153	-0.266791	0.881914	3.19355e-05	0.15936	8.68017e-06	0.00989432	0.737254
FAM35A	5.23894	0.223839	0.138906	-0.070433	0.872663	0.230581	0.656816	0.008861	0.00211197	0.790182
FBXL12	11.3979	6.45177e-15	8.56604e-05	0.888214	1.06971e-14	4.8979e-24	0.894459	5.30137e-06	0.00236691	0.790662
FBXL2	5.18027	0.021751	0.299725	0.331807	0.377312	0.925279	0.0214791	0.0045275	0.00687883	0.707781
FRMD4A	6.28225	0.0348757	0.257561	0.123979		0.00687459		0.000791057	1.41413e-07	0.452607
GANAB	6.06971	0.0416029	0.0210839	0.22242		3.70036e-06		0.00109182	0.00257533	0.651489
GET4	6.48314	0.0713357	0.104484	0.235004	0.000372781	5.41517e-06	0.324253	4.04099e-06	0.0384451	0.493661
GLCE	5.73708		0.552892			0.131518		0.00161811	0.00901942	0.441548
GMPPB	6.2394	0.269078	0.129937	0.222851	0.0578712	0.0325035	0.387616	0.000105976	0.0017383	0.513328
GPATCH1	5.81271	0.255748	0.00954085	0.31316	0.277213	0.000488366	0.330765	2.15604e-05	0.000469252	0.522019
GPSM2	5.28185	0.406402	0.00542169	0.207164	0.821491	0.386135	0.029537	0.000768717	0.00241131	0.558279
GTF2F1	6.55678	0.00356221	0.444123	-0.195218		6.30817e-05		1.91578e-05	6.84255e-08	0.385771
GTPBP4	6.25301	0.0154717	0.464649	0.458532	0.0277056	0.578303	0.620575	1.71799e-05	0.00501775	0.430416
HECTD1	5.64664	0.0556126	0.0999781	-0.0456574		0.000318947		5.84592e-12	0.000612093	0.599343
HEPH	5.28397	0.496887	0.967802	-0.231309	0.774222	0.645153	0.195831	0.00188572	0.00986252	0.582883
HGD	5.17172	0.142845	0.00194989	-0.119192	0.0963345	0.0359169	-0.142037	0.000254507	0.00378709	0.524659
HIRA	7.52362	0.0011781	0.000824409	0.620276		0.000420491		8.67703e-05	0.0323122	0.430175
HLTF	19.6739	0.0217264	9.19792e-07	0.678673	1.26338e-36	5.55058e-37	0.947599	0.000690913	0.0182752	0.76728
HMGCS1	5.75197	0.246586	0.273059	0.159338	0.0132259	0.361204	0.270982	0.00724836	0.00358165	0.47153
HSPA14	6.27501	0.0843819	0.258133	0.357328	0.00277269	2.98307e-06	0.723853	6.12074e-05	0.00184412	0.633518
IMMT	7.50168	0.494071	0.0796005	-0.146521		5.05544e-09		0.00017858	0.00592618	0.65792
IPO5	5.94183	0.0597083	0.0123312	0.242782	0.914498	7.62335e-05	0.247753	0.00919859	0.00358606	0.52387
IQCA1	5.62876	0.00104019	0.00156875	0.524782	0.00141155	0.62902	-0.0688837	0.000165932	0.22234	0.412695
ISCA2	5.56723	0.177836	0.00690013	0.178225	0.020136	0.0408069	0.251551	0.00286132	9.90404e-05	0.493808
KANSL3	6.49395	0.0207412	0.000214706	0.691888	0.00868233	0.000193915	0.406819	0.00207757	0.00386647	0.496214
KAT5	5.32956	0.331159	0.350609	0.261163	0.332685	0.0201559	-0.354467	1.83601e-07	0.000234683	0.37997
KCTD10	7.01125	0.179802	0.86418	0.480138	0.000489724	0.00012875	0.690895	0.000353995	0.000339594	0.796337
KDM8	5.19545	0.343241	0.0743063	-0.13516	0.000153261	0.450485	0.0329144	0.001104	0.00371186	0.602487
KIAA0196	5.09605	0.237059	0.000133327	0.116161	0.0983667	0.00366435	-0.0904731	9.79844e-05	0.00625832	0.466945
LIG4	17.0226	1.98378e-24	2.31621e-21	0.849418	3.94809e-08	9.28171e-20	0.619503	3.60106e-06	0.000683689	0.804909
LIN54	5.10765	0.267731	0.0266506	-0.273907	0.121478	0.357319	0.222575	0.00889287	0.00494961	0.302527
MAD2L2	5.5885	0.0533049	0.00405811	0.389042	0.31305	0.599817	0.118834	2.86525e-06	0.00161024	0.694004
MAGED2	5.32788	7.42096e-05	0.242517	0.156871	0.449833	0.0206287	-0.0717499	0.00584328	0.00104541	0.646131
MBTPS1	6.40286	0.0058664	4.05744e-05	0.328592	0.516408	0.402274	0.353225	0.000228685	0.0152798	0.546204
MCM10	5.04128	0.0328615	0.0425414	-0.217258		0.571898		6.10537e-05	0.00191592	0.462533
MED17	7.26192	7.6265e-07	0.02665	0.334518		0.0122531		4.18733e-07	0.000517966	0.688793
MMGT1	6.03311	0.223541	0.223645	-0.250891		6.61909e-05		0.00414804	0.00123498	0.445848
MRE11A	6.8574	0.60546	0.0344293	0.538183	0.0187884	0.000670026	0.815924	0.00152594	0.00162296	0.648087
MRPS11	6.08407	0.0891479				0.0450866		0.00253342	0.00999247	0.529405
NAE1	10.9057	0.17845	0.0006324	0.807804	4.2452e-15	6.70887e-19	0.587203	9.18319e-10	0.00328238	0.528363
NBN	9.73069	0.022853	0.00112785	0.827778	3.99847e-07	5.96896e-11	0.89223	1.33577e-11	6.27855e-10	0.852888
NCAPH2	6.47836		0.0291636			0.963377		1.83199e-10	0.000257824	0.624309
NCSTN	7.03333	0.00540204	0.0176597	0.437755		0.18439		3.21751e-06	0.0010097	0.701262
NDST1	7.0418	0.0492398	0.528889	0.0923076	6.49093e-05	2.47328e-15	0.778907	0.10235	0.0190265	0.629016
NHEJ1	47.065	4.17086e-39	4.62649e-41	0.95345	2.82605e-31	6.36212e-27	0.930727	4.01952e-24	2.38902e-14	0.917427
NOC2L	7.82241		5.8844e-05			1.41056e-05		6.40145e-09	5.72679e-06	0.521009
NUP88	5.43781	0.00394028	0.00359511	-0.313548		0.401028		5.9555e-06	5.71644e-09	0.45528
OTUD3	5.65529	0.396357	0.0939668	0.247868	0.880486	0.209367	0.175018	2.39457e-07	0.000184323	0.594299
PABPN1	6.53208	0.575222	0.151214	0.0446631		0.0346424		6.86912e-08	5.72679e-06	0.608256
PAPOLB	6.04933	0.23836	0.492075	0.153102	0.394411	0.0204497	0.203467	0.000136946	0.00793319	0.429204
PATZ1	5.46872	0.0141279	0.326897	-0.173726	0.397479	0.0425529	0.402074	4.44859e-05	0.00928674	0.491843
PDCD7	6.07893		0.130632			0.574336		0.00266813	0.00659047	0.540125
PFDN1	5.88795	0.0630634	0.0156224	-0.0197127	0.398517	0.165359	0.397685	0.000988185	0.00821018	0.649288
PNKP	5.98121	0.751823	0.290999	0.305799	0.0381925	0.028248	0.177159	0.00108435	0.00924176	0.370747
POLL	53.795	2.54072e-48	3.47469e-39	0.987622	1.86005e-48	2.39666e-48	0.938875	3.3362e-28	7.97237e-18	0.981377
POLQ	7.52654	0.00769927	0.00690013	0.5405	0.0134769	3.25697e-06	0.629349	4.25474e-08	5.83265e-07	0.683205
PPFIA1	6.06776	0.00662802	0.040441	0.206838	3.75312e-06	0.00442348	0.352573	0.0261447	0.00123498	0.252721
PPP2R4	6.8892	0.249964	0.0257796	0.473069	0.0081656	2.01871e-06	0.198042	0.000442746	0.00011331	0.792282
PPP6C	6.48229	8.03829e-05	0.0681484	0.207856	0.0111378	0.00787586	0.587588	1.13628e-08	2.6806e-05	0.633668
PRKCE	5.65856	0.00148404	0.211682	0.177434	0.079128	0.334778	-0.01127	0.00275373	0.0039585	0.392095
PUS10	5.25905		0.119452			0.00523555		9.7746e-05	0.0014748	0.493324
RAB5C	5.29366	0.0600729	0.257648	-0.132384	0.952204	0.0426092	0.219453	2.68847e-05	0.00508286	0.488956
RIF1	8.14392	0.0455058	0.0640253	0.319458	0.0327841	0.00705225	0.326826	2.51212e-07	5.83265e-07	0.715263
RMI2	5.22864	0.733418	0.648293	-0.0109141	0.548835	0.00397166	0.582648	0.00027364	0.00028138	0.748097
RNF8	5.72925	0.654265	0.232862	0.18129	0.226915	0.0031281	0.456629	3.00613e-05	0.00284621	0.544805
RNH1	6.54323	0.291863	0.129351	0.508897	0.0666383	0.455087	0.107393	1.64809e-07	0.00149606	0.598552
SAP130	5.68404		0.000259633			0.278391		6.28513e-06	0.00328242	0.545652
SEC16A	6.16015	0.0399684	0.149957	-0.282873		0.0333731		0.000411057	5.50861e-05	0.676343
SENP6	5.7964	0.249759	0.00605757	-0.423069	0.00123999	0.441435	0.196589	0.000251662	0.00358165	0.509667
SLC35A1	5.9967	0.815772	0.986119	-0.233543	6.49093e-05	2.83049e-05	0.832315	0.0777916	0.00129665	0.806272
SLC39A9	5.67903	0.459737	0.900131	0.00534768	0.00120743	9.78415e-08	0.883302	0.152117	0.702969	0.675609
SMG1	5.80414		0.704122			0.554308		0.00120603	0.000437508	0.353606
SMIM3	5.20166	0.00743416	0.117789	0.182363	0.0126584	0.0178334	0.0204138	0.000400746	0.00827251	0.621156
SMNDC1	6.01311	0.126439	0.11639	0.0220912	0.00548884	0.0039196	0.175305	1.36811e-05	0.000500942	0.397333
SP2	5.17335	0.0408688	0.00154676	0.185272	0.01742	0.361483	-0.417618	4.65991e-05	3.08904e-05	0.45981
TADA1	5.49822	0.0376986	0.193422	0.502618	0.020136	0.301062	0.529208	0.000829212	0.000252758	0.634299
TAMM41	6.13786	0.0670398	0.134022	0.0086143		1.10342e-06		0.00038199	0.000527555	0.521549
TAPT1	5.11829	0.356428	0.237716	0.559774	0.165106	0.808149	-0.174316	1.84976e-05	3.806e-05	0.645662
TEAD1	5.84346		0.495435			0.284003		2.78563e-06	0.000249653	0.379437
THAP1	5.2902		0.409826			0.338268		0.00858309	0.000256437	0.576209
TM9SF2	7.31629	0.00331212	0.678852	0.0224145	3.50821e-07	2.35295e-12	0.8833	0.00316285	0.00302665	0.591335
TMEM199	5.99244	0.39576	0.0043614	0.0720091	0.227458	0.538038	0.372825	2.02531e-06	1.6257e-05	0.767754
TSFM	5.73985	0.206292	0.0533216	0.566407	0.0121939	0.00481204	0.50555	0.0014942	0.00393413	0.607052
TUBE1	6.80737	0.00062935	4.35334e-05	0.509947		0.000541818		0.000148853
UBA3	9.86486	0.0328615	4.09731e-08	0.743427	3.50821e-07	5.32168e-16	0.923267	5.89364e-05	0.0983057	0.715743
UBE2M	9.91004	0.00062935	5.5045e-06	0.904936	6.22242e-11	7.78535e-14	0.8878	0.000208111	6.59098e-05	0.842401
UCHL5	5.34928	0.106686	0.156097	0.0224473	0.286218	0.135904	0.0601305	0.000494318	0.000760174	0.609317
UFD1L	6.34371		0.0801401			0.0111655		9.50295e-07	0.00324755	0.476112
UGCG	8.35523	0.0291839	0.563111	0.159148	4.47969e-08	9.88072e-11	0.723958	4.18733e-07	0.00184685	0.666548
ULBP3	5.37569	0.0149888	0.345327	-0.0755929	0.728124	0.0315235	0.0502164	0.00175299	0.00687883	0.376369
VHL	6.41152	0.00312573	0.180573	0.254059	0.000605936	0.000863213	0.455468	0.480094	0.0106023	0.515197
VMA21	6.76254	0.168627	1.09353e-16	0.00203052		1.52867e-06		0.00320133	2.71316e-05	0.565346
VPS13C	5.58575	0.424188	0.149866	-0.237415	0.000200363	9.2911e-06	0.714797	0.308369	0.11245	0.648188
WDR44	5.95332	0.000856923	0.25188	-0.182277		0.961711		4.33164e-05	0.00961676	0.667525
WRAP53	7.65831	0.201515	0.0151983	-0.336216		0.0054424		1.10577e-07	2.67216e-07	0.551236
WRB	7.44937	0.0634252	0.0147209	-0.306093	7.05023e-08	5.09998e-14	0.741256	1.72067e-05	0.00365339	0.689009
XPO6	5.0904	0.645331	0.0310518	0.0523489	0.0633855	0.0250279	-0.00911489	0.00196379	0.00241131	0.384307
XRCC4	8.05866	7.56153e-10	1.3034e-07	0.394825		3.3103e-07		2.00308e-05	0.359706	0.448615
XRN1	5.84095	0.212254	0.101776	0.188332		0.000144311		2.31872e-06	0.000629617	0.433258
ZC3H3	7.22816		0.000444296			0.000514423		3.78231e-05	0.00211509	0.362118
ZDHHC12	6.02057	0.00120998	0.0714409	-0.0687119	0.104423	0.000250562	0.206942	0.000106357	0.00577576	0.680389
ZFP36L1	5.43386	0.28068	0.00645309	0.539916	0.888126	0.105294	0.386309	0.00453315	0.00600813	0.509488
ZNF367	5.10225	0.257778	0.0770193	0.0925529	0.47625	0.72041	-0.167348	0.00722737	0.00157697	0.722692
ZNF865	5.79011	0.0894178	0.684917	0.0633049	0.330583	7.7563e-05	0.263126	0.000100711	0.00011241	0.707734
