## Supplementary material for "A comprehensive genetic catalog of human double-strand break repair": Auxiliary Supplementary table 4

### Sheet: Sheet1
EMDB	PDB	Reference	Complex	LR-OPEN (particle count)	LR-CLOSE (particle count)	Total (particle count)	LR-OPEN (%)	LR-CLOSE (%)	COMMENTS
28732	8EZA	Chen, S., Vogt, A., et al. Sci. Adv. 9, eadg2838 (2023)	LR complex (PAXX, XLF)	0	144755	144755	0	100	Modified bridging DNA molecule for stabilising LR complex in close conformation.
16074 / 16070	8BHY / 8BHV	Seif-El-Dahan, M., Kefala-Stavridi, A., et al. Sci. Adv. 9, eadg2834 (2023)	LR complex (PAXX, XLF)	30390	11019	41409	73.3898	26.6102	Dataset splitted into 8BHY (Open) & 8BHV (Close).
16044	8BH3	Seif-El-Dahan, M., Kefala-Stavridi, A., et al. Sci. Adv. 9, eadg2834 (2023)	LR complex (PAXX)	35211	0	35211	100	0	Detailed classification information provided. Only open long-range complex.
11219	6ZHE	Chaplin, A. K., Hardwick, S. W., et al. Nat. Struct. Mol. Biol. 28, 13–19 (2021)	DNA-PK Dimer	203986	0	203986	100	0
12299	7NFC	Chaplin, A. K., Hardwick, S. W., et al. Mol. Cell 81, 3400-3409.e3 (2021)	LR complex (XLF)	28164	95334	123498	22.8052	77.1948	LR open complex particles discarded during analysis, no PDB associated, but detailed information allows analysis.
23510	7LT3	Chen, S., Lee, L., et al. Nature 1–5 (2021) doi:10.1038/s41586-021-03458-7	LR complex (XLF)	0	100	100	0	100	Data analysis information incomplete. Possibly open LR complex particles have been discarded and not reported.
