## Supplementary material for "A comprehensive genetic catalog of human double-strand break repair": Auxiliary Supplementary table 6

### Sheet: Illumina libraries oligos
Primer_ID	Sequence
CellTracker_P1Fwd	GTGAACGGATCTCGACGGTA
CellTracker_P1Rev	AGCGTGAAGAGCAGAGAACG
CellTracker_P5	AATGATACGGCGACCACCGAGATCTACACTGTGGAAAGGACGAAACACC
CellTracker_P7-Idx16	CAAGCAGAAGACGGCATACGAGATggacggGTGACTGGAGTTCAGACGTGTGCTCTTCCGATCACCGACAACAACGCAGA
CellTracker_P7-Idx18	CAAGCAGAAGACGGCATACGAGATGCGGACGTGACTGGAGTTCAGACGTGTGCTCTTCCGATCACCGACAACAACGCAGA
CellTracker_CSP	GAGTCTTCTTTTTTGAATTCAAGCAAAAGACGGCATACGAAGACAGTTCG
TKOv3_P1_Fwd	GAGGGCCTATTTCCCATGATTC
TKOv3_P1_Rev	CAAACCCAGGGCTGCCTTGGAA
TKOv3_CSP	GCCACTTTTTCAAGTTGATAACGGACTAGCCTTATTTTAACTTGCTATTTCTAGCTCTAAAAC
TKOv3_P5	AATGATACGGCGACCACCGAGATCTACACGTCTACTATTCTTTCCCCTGCACTG
TKOv3_P7-Idx24	CAAGCAGAAGACGGCATACGAGATgctaccGTGACTGGAGTTCAGACGTGTGCTCTTCCGATCGTAACTTGAAAGTATTTCGATTTCTTGG
TKOv3_P7-Idx25	CAAGCAGAAGACGGCATACGAGATatcagtGTGACTGGAGTTCAGACGTGTGCTCTTCCGATCGTAACTTGAAAGTATTTCGATTTCTTGG
TKOv3_P7-Idx26	CAAGCAGAAGACGGCATACGAGATgctcatGTGACTGGAGTTCAGACGTGTGCTCTTCCGATCGTAACTTGAAAGTATTTCGATTTCTTGG
TKOv3_P7-Idx27	CAAGCAGAAGACGGCATACGAGATaggaatGTGACTGGAGTTCAGACGTGTGCTCTTCCGATCGTAACTTGAAAGTATTTCGATTTCTTGG
RPAIRome_Rev_V2	GGCTTCCGTTTGTCACGTC
RPAIRome_501_S0	AATGATACGGCGACCACCGAGATCTACACTAGATCGCACACTCTTTCCCTACACGACGCTCTTCCGATCTTTGTGGAAAGGACGAGGTACCG
RPAIRome_502_S0	AATGATACGGCGACCACCGAGATCTACACCTCTCTATACACTCTTTCCCTACACGACGCTCTTCCGATCTTTGTGGAAAGGACGAGGTACCG
RPAIRome_502_S1	AATGATACGGCGACCACCGAGATCTACACCTCTCTATACACTCTTTCCCTACACGACGCTCTTCCGATCTCTTGTGGAAAGGACGAGGTACCG
RPAIRome_502_S2	AATGATACGGCGACCACCGAGATCTACACCTCTCTATACACTCTTTCCCTACACGACGCTCTTCCGATCTTCTTGTGGAAAGGACGAGGTACCG
RPAIRome_502_S3	AATGATACGGCGACCACCGAGATCTACACCTCTCTATACACTCTTTCCCTACACGACGCTCTTCCGATCTATCTTGTGGAAAGGACGAGGTACCG
RPAIRome_502_S4	AATGATACGGCGACCACCGAGATCTACACCTCTCTATACACTCTTTCCCTACACGACGCTCTTCCGATCTTATCTTGTGGAAAGGACGAGGTACCG
RPAIRome_502_S5	AATGATACGGCGACCACCGAGATCTACACCTCTCTATACACTCTTTCCCTACACGACGCTCTTCCGATCTATATCTTGTGGAAAGGACGAGGTACCG
RPAIRome_705_S0	CAAGCAGAAGACGGCATACGAGATTTCTGAATGTGACTGGAGTTCAGACGTGTGCTCTTCCGATCTGGTGACGCTGCGAACGGACGTGAAGA
RPAIRome_706_s0	CAAGCAGAAGACGGCATACGAGAT﻿﻿ACGAATTCGTGACTGGAGTTCAGACGTGTGCTCTTCCGATCTGGTGACGCTGCGAACGGACGTGAAGA
RPAIRome_706_S1	CAAGCAGAAGACGGCATACGAGATACGAATTCGTGACTGGAGTTCAGACGTGTGCTCTTCCGATCTAGGTGACGCTGCGAACGGACGTGAAGA
RPAIRome_705_S2	CAAGCAGAAGACGGCATACGAGATTTCTGAATGTGACTGGAGTTCAGACGTGTGCTCTTCCGATCTTAGGTGACGCTGCGAACGGACGTGAAGA
RPAIRome_706_S3	CAAGCAGAAGACGGCATACGAGATACGAATTCGTGACTGGAGTTCAGACGTGTGCTCTTCCGATCTCTAGGTGACGCTGCGAACGGACGTGAAGA
RPAIRome_705_S4	CAAGCAGAAGACGGCATACGAGATTTCTGAATGTGACTGGAGTTCAGACGTGTGCTCTTCCGATCTTCTAGGTGACGCTGCGAACGGACGTGAAGA
RPAIRome_P707_S2	CAAGCAGAAGACGGCATACGAGAT﻿﻿AGCTTCAGGTGACTGGAGTTCAGACGTGTGCTCTTCCGATCTTAGGTGACGCTGCGAACGGACGTGAAGA
RPAIRome_708_S3	CAAGCAGAAGACGGCATACGAGAT﻿﻿GCGCATTAGTGACTGGAGTTCAGACGTGTGCTCTTCCGATCTCTAGGTGACGCTGCGAACGGACGTGAAGA
RPAIRome_709_S4	CAAGCAGAAGACGGCATACGAGAT﻿﻿CATAGCCGGTGACTGGAGTTCAGACGTGTGCTCTTCCGATCTTCTAGGTGACGCTGCGAACGGACGTGAAGA
RPAIRome_710_S5	CAAGCAGAAGACGGCATACGAGAT﻿﻿TTCGCGGAGTGACTGGAGTTCAGACGTGTGCTCTTCCGATCTATCTAGGTGACGCTGCGAACGGACGTGAAGA
RPAIRome_711_S0	CAAGCAGAAGACGGCATACGAGAT﻿﻿GCGCGAGAGTGACTGGAGTTCAGACGTGTGCTCTTCCGATCTGGTGACGCTGCGAACGGACGTGAAG
RPAIRome_712_S1	CAAGCAGAAGACGGCATACGAGATCTATCGCTGTGACTGGAGTTCAGACGTGTGCTCTTCCGATCTAGGTGACGCTGCGAACGGACGTGAAG
